# Constitutively enhanced genome integrity maintenance and direct stress mitigation characterize transcriptome of extreme stress-adapted *Arabidopsis halleri*

**DOI:** 10.1101/859249

**Authors:** Gwonjin Lee, Hassan Ahmadi, Julia Quintana, Lara Syllwasschy, Nadežda Janina, Veronica Preite, Justin E. Anderson, Björn Pietzenuk, Ute Krämer

## Abstract

Heavy metal-rich toxic soils and ordinary soils are both natural habitats of *Arabidopsis halleri*. The molecular divergence underlying survival in sharply contrasting environments is unknown. Here we comparatively address metal physiology and transcriptomes of *A. halleri* originating from the most highly heavy metal-contaminated soil in Europe, Ponte Nossa (Noss/IT), and from non-metalliferous (NM) soil. Noss exhibits enhanced hypertolerance and attenuated accumulation of cadmium (Cd), and transcriptomic Cd responsiveness is decreased, compared to plants of NM soil origin. Among the condition-independent transcriptome characteristics of Noss, the most highly overrepresented functional class of “meiotic cell cycle” comprises 21 transcripts with elevated abundance in vegetative tissues, in particular *Argonaute 9* (*AGO9*) and the synaptonemal complex transverse filament protein-encoding *ZYP1a/b*. Increased *AGO9* transcript levels in Noss are accompanied by decreased long terminal repeat retrotransposon expression, and are shared by plants from milder metalliferous sites in Poland and Germany. Expression of *Iron-regulated Transporter* (*IRT1*) is very low and of *Heavy Metal ATPase 2* (*HMA2*) strongly elevated in Noss, which can account for its specific Cd handling. In plants adapted to the most extreme abiotic stress, broadly enhanced functions comprise genes with likely roles in somatic genome integrity maintenance, accompanied by few alterations in stress-specific functional networks.
