## Supplementary material for "Constitutively enhanced genome integrity maintenance and direct stress mitigation characterize transcriptome of extreme stress-adapted *Arabidopsis halleri*": Suppl. Dataset S4

### Sheet: Sheet1
Dataset S4 GO terms enriched among genes differentially expressed in Noss compared to both populations of NM soil origin, Pais and Wall.
Given for the control (0 µM Cd) condition. Genes highlighted in bold are also transcriptionally Cd-responsive in either Pais or Wall (see Table S11).
Tissue	Transcript level in Noss compared to NM populations	Enriched GO								A.halleri annotation		A.thaliana annotation			NCPK under Ctr in root or shoot			Noss vs. Pais		Noss vs. Wall
		Adjusted P-value	neg. Log10(Adjusted P-value)	Term size	Query size	Intersection size	GO term Id.	Source	GO name	Aha_Gene.Id.	Aha_description	AGI	Ath_description	Ath_name	Noss	Pais	Wall	log2FC	padj	log2FC	padj
Root	higher	7.64033e-06	5.11689	192	413	18	GO:0051321	Biological process	meiotic cell cycle	g12002	Protein argonaute 9	AT5G21150	Argonaute family protein	AGO9	15.3357	0.154834	0.161068	6.57305	1.11e-09	6.55685	4.13e-10
Root	higher	7.64033e-06	5.11689	192	413	18	GO:0051321	Biological process	meiotic cell cycle	g13782	Synaptonemal complex protein 1	AT1G22275	Myosin heavy chain-related protein	ZYP1b	4.51633	0.653176	0.40416	2.78286	3.44e-05	3.48164	4.31e-07
Root	higher	7.64033e-06	5.11689	192	413	18	GO:0051321	Biological process	meiotic cell cycle	g13785	Synaptonemal complex protein 1	AT1G22260	Myosin heavy chain-related protein	ZYP1a	4.32643	0.920925	0.442903	2.25281	2e-05	3.28262	1.38e-08
Root	higher	7.64033e-06	5.11689	192	413	18	GO:0051321	Biological process	meiotic cell cycle	g27928	Protein BREAST CANCER SUSCEPTIBILITY 2 homolog B	AT5G01630	BRCA2-like B	BRCA2B	21.3448	7.33882	9.76203	1.53949	1.45e-07	1.12691	0.000100318
Root	higher	7.64033e-06	5.11689	192	413	18	GO:0051321	Biological process	meiotic cell cycle	g12815	Structural maintenance of chromosomes protein 2-2	AT3G47460	Structural maintenance of chromosomes (SMC) family protein	SMC2	38.6493	13.7119	14.5995	1.50457	0.0018855	1.40279	0.00232741
Root	higher	7.64033e-06	5.11689	192	413	18	GO:0051321	Biological process	meiotic cell cycle	g01742	Recombination initiation defects 3%2C putative isoform 1	AT1G01690	putative recombination initiation defects 3	PRD3	5.78184	2.08178	1.99717	1.46677	0.000481677	1.53382	0.000114639
Root	higher	7.64033e-06	5.11689	192	413	18	GO:0051321	Biological process	meiotic cell cycle	g02469	Replication protein A 32 kDa subunit B	AT3G02920	Replication protein A, subunit RPA32	RPA2B	134.628	52.8311	68.0392	1.35406	1.11e-06	0.983864	0.000404332
Root	higher	7.64033e-06	5.11689	192	413	18	GO:0051321	Biological process	meiotic cell cycle	g08416	Protein DYAD	AT5G51330	SWITCH1	SWI1	6.197	2.92299	2.93539	1.10338	0.037255	1.07781	0.0255327
Root	higher	7.64033e-06	5.11689	192	413	18	GO:0051321	Biological process	meiotic cell cycle	g31838	WEB family protein At3g02930%2C chloroplastic	AT3G02930	weak chloroplast movement under blue light protein (DUF827)	AT3G02930	118.503	56.7636	76.1347	1.06897	2.85e-13	0.634659	2.25e-05
Root	higher	7.64033e-06	5.11689	192	413	18	GO:0051321	Biological process	meiotic cell cycle	g11121	DNA mismatch repair protein MutS	AT3G20475	MUTS-homologue 5	MSH5	12.1395	5.88717	3.98515	1.04144	0.00466836	1.5973	1.72e-06
Root	higher	7.64033e-06	5.11689	192	413	18	GO:0051321	Biological process	meiotic cell cycle	g20215	Condensin-2 complex subunit D3	AT4G15890	binding protein	CAP-D3	42.3668	20.8563	21.9325	1.02095	0.026726	0.943115	0.0275777
Root	higher	7.64033e-06	5.11689	192	413	18	GO:0051321	Biological process	meiotic cell cycle	g02098	T1G11.9 protein	AT1G04650	Fidgetin-like-1 interacting protein	FLIP	18.8577	9.74472	9.01124	0.963524	0.0177895	1.05871	0.00436878
Root	higher	7.64033e-06	5.11689	192	413	18	GO:0051321	Biological process	meiotic cell cycle	g02033	F21M11.3 protein	AT1G04030	eisosome protein	AT1G04030	66.8579	36.8213	29.3225	0.84992	0.000981617	1.18311	6.49e-07
Root	higher	7.64033e-06	5.11689	192	413	18	GO:0051321	Biological process	meiotic cell cycle	g29731	Kinesin-1	AT4G21270	kinesin 1	ATK1	61.4	37.7787	27.6686	0.703467	0.00423425	1.14536	1.62e-07
Root	higher	7.64033e-06	5.11689	192	413	18	GO:0051321	Biological process	meiotic cell cycle	g28064	Essential meiotic endonuclease 1B%2C putative isoform 4	AT2G22140	essential meiotic endonuclease 1B	EME1B	28.5379	18.6584	19.5358	0.636513	1.17e-06	0.550804	1.39e-05
Root	higher	7.64033e-06	5.11689	192	413	18	GO:0051321	Biological process	meiotic cell cycle	g01439	Centromere protein X	AT1G78790	centromere protein X	MHF2	76.5133	50.9177	30.7148	0.584147	0.0415758	1.31573	7.7e-08
Root	higher	7.64033e-06	5.11689	192	413	18	GO:0051321	Biological process	meiotic cell cycle	g06284	DNA excision repair protein ERCC-1	AT3G05210	nucleotide repair protein	ERCC1	74.8791	50.5014	38.8204	0.571653	0.0427985	0.94552	8.68e-05
Root	higher	7.64033e-06	5.11689	192	413	18	GO:0051321	Biological process	meiotic cell cycle	g15955	Structural maintenance of chromosomes protein 4	AT5G48600	structural maintenance of chromosome 3	SMC3	147.394	102.62	67.2894	0.527481	0.002746	1.12824	1.52e-13
Root	higher	8.98423e-05	4.04652	61	413	10	GO:0035825	Biological process	homologous recombination	g13782	Synaptonemal complex protein 1	AT1G22275	Myosin heavy chain-related protein	ZYP1b	4.51633	0.653176	0.40416	2.78286	3.44e-05	3.48164	4.31e-07
Root	higher	8.98423e-05	4.04652	61	413	10	GO:0035825	Biological process	homologous recombination	g13785	Synaptonemal complex protein 1	AT1G22260	Myosin heavy chain-related protein	ZYP1a	4.32643	0.920925	0.442903	2.25281	2e-05	3.28262	1.38e-08
Root	higher	8.98423e-05	4.04652	61	413	10	GO:0035825	Biological process	homologous recombination	g20599	Condensin complex subunit 3	AT5G37630	ARM repeat superfamily protein	EMB2656	76.546	25.1754	32.4198	1.6082	6.5e-11	1.2374	5.23e-07
Root	higher	8.98423e-05	4.04652	61	413	10	GO:0035825	Biological process	homologous recombination	g27928	Protein BREAST CANCER SUSCEPTIBILITY 2 homolog B	AT5G01630	BRCA2-like B	BRCA2B	21.3448	7.33882	9.76203	1.53949	1.45e-07	1.12691	0.000100318
Root	higher	8.98423e-05	4.04652	61	413	10	GO:0035825	Biological process	homologous recombination	g02469	Replication protein A 32 kDa subunit B	AT3G02920	Replication protein A, subunit RPA32	RPA2B	134.628	52.8311	68.0392	1.35406	1.11e-06	0.983864	0.000404332
Root	higher	8.98423e-05	4.04652	61	413	10	GO:0035825	Biological process	homologous recombination	g31838	WEB family protein At3g02930%2C chloroplastic	AT3G02930	weak chloroplast movement under blue light protein (DUF827)	AT3G02930	118.503	56.7636	76.1347	1.06897	2.85e-13	0.634659	2.25e-05
Root	higher	8.98423e-05	4.04652	61	413	10	GO:0035825	Biological process	homologous recombination	g11121	DNA mismatch repair protein MutS	AT3G20475	MUTS-homologue 5	MSH5	12.1395	5.88717	3.98515	1.04144	0.00466836	1.5973	1.72e-06
Root	higher	8.98423e-05	4.04652	61	413	10	GO:0035825	Biological process	homologous recombination	g20215	Condensin-2 complex subunit D3	AT4G15890	binding protein	CAP-D3	42.3668	20.8563	21.9325	1.02095	0.026726	0.943115	0.0275777
Root	higher	8.98423e-05	4.04652	61	413	10	GO:0035825	Biological process	homologous recombination	g29731	Kinesin-1	AT4G21270	kinesin 1	ATK1	61.4	37.7787	27.6686	0.703467	0.00423425	1.14536	1.62e-07
Root	higher	8.98423e-05	4.04652	61	413	10	GO:0035825	Biological process	homologous recombination	g06531	Condensin-2 complex subunit H2	AT3G16730	condensin-2 complex subunit H2-like protein	HEB2	62.0999	42.6736	33.5616	0.542118	0.00155752	0.883654	1.15e-08
Root	higher	8.98423e-05	4.04652	61	413	10	GO:0007131	Biological process	reciprocal meiotic recombination	g13782	Synaptonemal complex protein 1	AT1G22275	Myosin heavy chain-related protein	ZYP1b	4.51633	0.653176	0.40416	2.78286	3.44e-05	3.48164	4.31e-07
Root	higher	8.98423e-05	4.04652	61	413	10	GO:0007131	Biological process	reciprocal meiotic recombination	g13785	Synaptonemal complex protein 1	AT1G22260	Myosin heavy chain-related protein	ZYP1a	4.32643	0.920925	0.442903	2.25281	2e-05	3.28262	1.38e-08
Root	higher	8.98423e-05	4.04652	61	413	10	GO:0007131	Biological process	reciprocal meiotic recombination	g20599	Condensin complex subunit 3	AT5G37630	ARM repeat superfamily protein	EMB2656	76.546	25.1754	32.4198	1.6082	6.5e-11	1.2374	5.23e-07
Root	higher	8.98423e-05	4.04652	61	413	10	GO:0007131	Biological process	reciprocal meiotic recombination	g27928	Protein BREAST CANCER SUSCEPTIBILITY 2 homolog B	AT5G01630	BRCA2-like B	BRCA2B	21.3448	7.33882	9.76203	1.53949	1.45e-07	1.12691	0.000100318
Root	higher	8.98423e-05	4.04652	61	413	10	GO:0007131	Biological process	reciprocal meiotic recombination	g02469	Replication protein A 32 kDa subunit B	AT3G02920	Replication protein A, subunit RPA32	RPA2B	134.628	52.8311	68.0392	1.35406	1.11e-06	0.983864	0.000404332
Root	higher	8.98423e-05	4.04652	61	413	10	GO:0007131	Biological process	reciprocal meiotic recombination	g31838	WEB family protein At3g02930%2C chloroplastic	AT3G02930	weak chloroplast movement under blue light protein (DUF827)	AT3G02930	118.503	56.7636	76.1347	1.06897	2.85e-13	0.634659	2.25e-05
Root	higher	8.98423e-05	4.04652	61	413	10	GO:0007131	Biological process	reciprocal meiotic recombination	g11121	DNA mismatch repair protein MutS	AT3G20475	MUTS-homologue 5	MSH5	12.1395	5.88717	3.98515	1.04144	0.00466836	1.5973	1.72e-06
Root	higher	8.98423e-05	4.04652	61	413	10	GO:0007131	Biological process	reciprocal meiotic recombination	g20215	Condensin-2 complex subunit D3	AT4G15890	binding protein	CAP-D3	42.3668	20.8563	21.9325	1.02095	0.026726	0.943115	0.0275777
Root	higher	8.98423e-05	4.04652	61	413	10	GO:0007131	Biological process	reciprocal meiotic recombination	g29731	Kinesin-1	AT4G21270	kinesin 1	ATK1	61.4	37.7787	27.6686	0.703467	0.00423425	1.14536	1.62e-07
Root	higher	8.98423e-05	4.04652	61	413	10	GO:0007131	Biological process	reciprocal meiotic recombination	g06531	Condensin-2 complex subunit H2	AT3G16730	condensin-2 complex subunit H2-like protein	HEB2	62.0999	42.6736	33.5616	0.542118	0.00155752	0.883654	1.15e-08
Root	higher	0.00017241	3.76344	82	413	11	GO:0061982	Biological process	meiosis I cell cycle process	g13782	Synaptonemal complex protein 1	AT1G22275	Myosin heavy chain-related protein	ZYP1b	4.51633	0.653176	0.40416	2.78286	3.44e-05	3.48164	4.31e-07
Root	higher	0.00017241	3.76344	82	413	11	GO:0061982	Biological process	meiosis I cell cycle process	g13785	Synaptonemal complex protein 1	AT1G22260	Myosin heavy chain-related protein	ZYP1a	4.32643	0.920925	0.442903	2.25281	2e-05	3.28262	1.38e-08
Root	higher	0.00017241	3.76344	82	413	11	GO:0061982	Biological process	meiosis I cell cycle process	g27928	Protein BREAST CANCER SUSCEPTIBILITY 2 homolog B	AT5G01630	BRCA2-like B	BRCA2B	21.3448	7.33882	9.76203	1.53949	1.45e-07	1.12691	0.000100318
Root	higher	0.00017241	3.76344	82	413	11	GO:0061982	Biological process	meiosis I cell cycle process	g01742	Recombination initiation defects 3%2C putative isoform 1	AT1G01690	putative recombination initiation defects 3	PRD3	5.78184	2.08178	1.99717	1.46677	0.000481677	1.53382	0.000114639
Root	higher	0.00017241	3.76344	82	413	11	GO:0061982	Biological process	meiosis I cell cycle process	g02469	Replication protein A 32 kDa subunit B	AT3G02920	Replication protein A, subunit RPA32	RPA2B	134.628	52.8311	68.0392	1.35406	1.11e-06	0.983864	0.000404332
Root	higher	0.00017241	3.76344	82	413	11	GO:0061982	Biological process	meiosis I cell cycle process	g08416	Protein DYAD	AT5G51330	SWITCH1	SWI1	6.197	2.92299	2.93539	1.10338	0.037255	1.07781	0.0255327
Root	higher	0.00017241	3.76344	82	413	11	GO:0061982	Biological process	meiosis I cell cycle process	g31838	WEB family protein At3g02930%2C chloroplastic	AT3G02930	weak chloroplast movement under blue light protein (DUF827)	AT3G02930	118.503	56.7636	76.1347	1.06897	2.85e-13	0.634659	2.25e-05
Root	higher	0.00017241	3.76344	82	413	11	GO:0061982	Biological process	meiosis I cell cycle process	g11121	DNA mismatch repair protein MutS	AT3G20475	MUTS-homologue 5	MSH5	12.1395	5.88717	3.98515	1.04144	0.00466836	1.5973	1.72e-06
Root	higher	0.00017241	3.76344	82	413	11	GO:0061982	Biological process	meiosis I cell cycle process	g02098	T1G11.9 protein	AT1G04650	Fidgetin-like-1 interacting protein	FLIP	18.8577	9.74472	9.01124	0.963524	0.0177895	1.05871	0.00436878
Root	higher	0.00017241	3.76344	82	413	11	GO:0061982	Biological process	meiosis I cell cycle process	g01439	Centromere protein X	AT1G78790	centromere protein X	MHF2	76.5133	50.9177	30.7148	0.584147	0.0415758	1.31573	7.7e-08
Root	higher	0.00017241	3.76344	82	413	11	GO:0061982	Biological process	meiosis I cell cycle process	g06284	DNA excision repair protein ERCC-1	AT3G05210	nucleotide repair protein	ERCC1	74.8791	50.5014	38.8204	0.571653	0.0427985	0.94552	8.68e-05
Root	higher	0.000194666	3.71071	77	376	10	GO:0000793	Cellular component	condensed chromosome	g13782	Synaptonemal complex protein 1	AT1G22275	Myosin heavy chain-related protein	ZYP1b	4.51633	0.653176	0.40416	2.78286	3.44e-05	3.48164	4.31e-07
Root	higher	0.000194666	3.71071	77	376	10	GO:0000793	Cellular component	condensed chromosome	g13785	Synaptonemal complex protein 1	AT1G22260	Myosin heavy chain-related protein	ZYP1a	4.32643	0.920925	0.442903	2.25281	2e-05	3.28262	1.38e-08
Root	higher	0.000194666	3.71071	77	376	10	GO:0000793	Cellular component	condensed chromosome	g20599	Condensin complex subunit 3	AT5G37630	ARM repeat superfamily protein	EMB2656	76.546	25.1754	32.4198	1.6082	6.5e-11	1.2374	5.23e-07
Root	higher	0.000194666	3.71071	77	376	10	GO:0000793	Cellular component	condensed chromosome	g27928	Protein BREAST CANCER SUSCEPTIBILITY 2 homolog B	AT5G01630	BRCA2-like B	BRCA2B	21.3448	7.33882	9.76203	1.53949	1.45e-07	1.12691	0.000100318
Root	higher	0.000194666	3.71071	77	376	10	GO:0000793	Cellular component	condensed chromosome	g02469	Replication protein A 32 kDa subunit B	AT3G02920	Replication protein A, subunit RPA32	RPA2B	134.628	52.8311	68.0392	1.35406	1.11e-06	0.983864	0.000404332
Root	higher	0.000194666	3.71071	77	376	10	GO:0000793	Cellular component	condensed chromosome	g31838	WEB family protein At3g02930%2C chloroplastic	AT3G02930	weak chloroplast movement under blue light protein (DUF827)	AT3G02930	118.503	56.7636	76.1347	1.06897	2.85e-13	0.634659	2.25e-05
Root	higher	0.000194666	3.71071	77	376	10	GO:0000793	Cellular component	condensed chromosome	g11121	DNA mismatch repair protein MutS	AT3G20475	MUTS-homologue 5	MSH5	12.1395	5.88717	3.98515	1.04144	0.00466836	1.5973	1.72e-06
Root	higher	0.000194666	3.71071	77	376	10	GO:0000793	Cellular component	condensed chromosome	g20215	Condensin-2 complex subunit D3	AT4G15890	binding protein	CAP-D3	42.3668	20.8563	21.9325	1.02095	0.026726	0.943115	0.0275777
Root	higher	0.000194666	3.71071	77	376	10	GO:0000793	Cellular component	condensed chromosome	g29731	Kinesin-1	AT4G21270	kinesin 1	ATK1	61.4	37.7787	27.6686	0.703467	0.00423425	1.14536	1.62e-07
Root	higher	0.000194666	3.71071	77	376	10	GO:0000793	Cellular component	condensed chromosome	g06531	Condensin-2 complex subunit H2	AT3G16730	condensin-2 complex subunit H2-like protein	HEB2	62.0999	42.6736	33.5616	0.542118	0.00155752	0.883654	1.15e-08
Shoot	higher	0.00883	2.05426	192	367	13	GO:0051321	Biological process	meiotic cell cycle	g12002	Protein argonaute 9	AT5G21150	Argonaute family protein	AGO9	50.4501	2.14673	2.48744	4.56017	6.7e-12	4.35964	2.87e-11
Shoot	higher	0.00883	2.05426	192	367	13	GO:0051321	Biological process	meiotic cell cycle	g13782	Synaptonemal complex protein 1	AT1G22275	Myosin heavy chain-related protein	ZYP1b	16.6325	2.85384	2.74197	2.54178	3.37e-09	2.6164	4.57e-08
Shoot	higher	0.00883	2.05426	192	367	13	GO:0051321	Biological process	meiotic cell cycle	g12815	Structural maintenance of chromosomes protein 2-2	AT3G47460	Structural maintenance of chromosomes (SMC) family protein	SMC2	29.2614	8.7191	13.6014	1.75056	0.000118732	1.11857	0.0180537
Shoot	higher	0.00883	2.05426	192	367	13	GO:0051321	Biological process	meiotic cell cycle	g13785	Synaptonemal complex protein 1	AT1G22260	Myosin heavy chain-related protein	ZYP1a	13.7457	4.26193	2.78881	1.68106	0.00046053	2.29922	5.64e-07
Shoot	higher	0.00883	2.05426	192	367	13	GO:0051321	Biological process	meiotic cell cycle	g23988	Essential meiotic endonuclease 1B%2C putative isoform 4	AT2G21800	essential meiotic endonuclease 1A	EME1A	18.4148	6.09964	6.5835	1.59336	7.91e-06	1.49605	1.93e-05
Shoot	higher	0.00883	2.05426	192	367	13	GO:0051321	Biological process	meiotic cell cycle	g02469	Replication protein A 32 kDa subunit B	AT3G02920	Replication protein A, subunit RPA32	RPA2B	118.042	47.2962	60.3346	1.32333	3.42e-07	0.981437	0.000190774
Shoot	higher	0.00883	2.05426	192	367	13	GO:0051321	Biological process	meiotic cell cycle	g06091	DNA helicase	AT3G09660	minichromosome maintenance 8	MCM8	5.67936	2.4001	3.03528	1.20671	0.00210946	0.905176	0.0204043
Shoot	higher	0.00883	2.05426	192	367	13	GO:0051321	Biological process	meiotic cell cycle	g06284	DNA excision repair protein ERCC-1	AT3G05210	nucleotide repair protein	ERCC1	117.228	51.9059	38.1359	1.17532	0.00331283	1.6332	9.14e-06
Shoot	higher	0.00883	2.05426	192	367	13	GO:0051321	Biological process	meiotic cell cycle	g01742	Recombination initiation defects 3%2C putative isoform 1	AT1G01690	putative recombination initiation defects 3	PRD3	4.79647	2.25558	2.34004	1.08566	0.0129119	1.04784	0.0137151
Shoot	higher	0.00883	2.05426	192	367	13	GO:0051321	Biological process	meiotic cell cycle	g02033	F21M11.3 protein	AT1G04030	eisosome protein	AT1G04030	30.6614	15.5556	17.2226	0.98778	0.00137703	0.842085	0.00579144
Shoot	higher	0.00883	2.05426	192	367	13	GO:0051321	Biological process	meiotic cell cycle	g14375	Separase	AT4G22970	separase	ESP	23.3235	13.2453	14.8094	0.820836	0.00275706	0.665952	0.0151986
Shoot	higher	0.00883	2.05426	192	367	13	GO:0051321	Biological process	meiotic cell cycle	g01439	Centromere protein X	AT1G78790	centromere protein X	MHF2	83.3469	52.3009	48.3797	0.672539	0.0349387	0.80013	0.00728033
Shoot	higher	0.00883	2.05426	192	367	13	GO:0051321	Biological process	meiotic cell cycle	g15955	Structural maintenance of chromosomes protein 4	AT5G48600	structural maintenance of chromosome 3	SMC3	102.394	66.0837	66.1538	0.635237	0.00302246	0.643236	0.00184482
Shoot	lower	0.0159176	1.79812	156	346	11	GO:0019761	Biological process	glucosinolate biosynthetic process	g25377	Cytochrome P450	AT2G25160	cytochrome P450, family 82, subfamily F, polypeptide 1	CYP82F1	0.27388	5.16103	4.56039	-4.37256	0.00112503	-4.18754	0.00140932
Shoot	lower	0.0159176	1.79812	156	346	11	GO:0019761	Biological process	glucosinolate biosynthetic process	g06826	GDSL esterase/lipase 22	AT3G14210	GDSL-like lipase/acylhydrolase superfamily protein	ESM1	938.572	4041.28	9584.81	-2.10292	0.000542074	-3.33929	1.53e-09
Shoot	lower	0.0159176	1.79812	156	346	11	GO:0019761	Biological process	glucosinolate biosynthetic process	g06573	Nitrile-specifier protein 1	AT3G16390	nitrile specifier protein 3	NSP3	28.2325	117.886	0.787801	-2.06865	0.0249818	5.16236	3.43e-08
Shoot	lower	0.0159176	1.79812	156	346	11	GO:0019761	Biological process	glucosinolate biosynthetic process	g16807	Cytochrome P450 81F2	AT5G57220	cytochrome P450, family 81, subfamily F, polypeptide 2	CYP81F2	29.5908	119.306	88.2303	-2.01689	0.000404195	-1.56339	0.00679272
Shoot	lower	0.0159176	1.79812	156	346	11	GO:0019761	Biological process	glucosinolate biosynthetic process	g14035	Beta-glucosidase 24	AT5G26000	thioglucoside glucohydrolase 1	TGG1	2468.49	8918.84	11525.3	-1.84921	1.27e-06	-2.21198	1.32e-09
Shoot	lower	0.0159176	1.79812	156	346	11	GO:0019761	Biological process	glucosinolate biosynthetic process	g27305	2-isopropylmalate synthase	AT5G23020	2-isopropylmalate synthase 2	IMS2	1813.37	3652.98	3446.52	-1.00862	0.00217512	-0.91302	0.00470657
Shoot	lower	0.0159176	1.79812	156	346	11	GO:0019761	Biological process	glucosinolate biosynthetic process	g07164	Sodium-bile acid cotransporter%2C putative	AT4G12030	bile acid transporter 5	BAT5	145.806	270.538	345.307	-0.89331	0.0198606	-1.23454	0.000392552
Shoot	lower	0.0159176	1.79812	156	346	11	GO:0019761	Biological process	glucosinolate biosynthetic process	g22553	Branched-chain-amino-acid aminotransferase 6	AT3G19710	branched-chain aminotransferase4	BCAT4	1048.98	1921.9	2189.13	-0.872431	0.00493833	-1.04922	0.000292263
Shoot	lower	0.0159176	1.79812	156	346	11	GO:0019761	Biological process	glucosinolate biosynthetic process	g21346	Cytochrome P450 83A1	AT4G13770	cytochrome P450, family 83, subfamily A, polypeptide 1	CYP83A1	2322.19	4231.44	3463.97	-0.866073	0.00109442	-0.565882	0.0419171
Shoot	lower	0.0159176	1.79812	156	346	11	GO:0019761	Biological process	glucosinolate biosynthetic process	g00948	Sulfotransferase	AT1G74090	desulfo-glucosinolate sulfotransferase 18	SOT18	959.604	1606.73	1386.01	-0.744479	0.00321534	-0.519254	0.0475979
Shoot	lower	0.0159176	1.79812	156	346	11	GO:0019761	Biological process	glucosinolate biosynthetic process	g17593	1-aminocyclopropane-1-carboxylate oxidase homolog 9	AT5G43440	2-oxoglutarate (2OG) and Fe(II)-dependent oxygenase superfamily protein	AT5G43440	584.031	930.536	966.416	-0.670877	4.81e-11	-0.715031	7.46e-13
Shoot	lower	0.0194291	1.71155	434	346	19	GO:0006790	Biological process	sulfur compound metabolic process	g25377	Cytochrome P450	AT2G25160	cytochrome P450, family 82, subfamily F, polypeptide 1	CYP82F1	0.27388	5.16103	4.56039	-4.37256	0.00112503	-4.18754	0.00140932
Shoot	lower	0.0194291	1.71155	434	346	19	GO:0006790	Biological process	sulfur compound metabolic process	g25160	Glutathione S-transferase U15	AT1G59670	glutathione S-transferase TAU 15	GSTU15	110.023	634.419	268.063	-2.53103	1.13e-07	-1.27711	0.0142605
Shoot	lower	0.0194291	1.71155	434	346	19	GO:0006790	Biological process	sulfur compound metabolic process	g06826	GDSL esterase/lipase 22	AT3G14210	GDSL-like lipase/acylhydrolase superfamily protein	ESM1	938.572	4041.28	9584.81	-2.10292	0.000542074	-3.33929	1.53e-09
Shoot	lower	0.0194291	1.71155	434	346	19	GO:0006790	Biological process	sulfur compound metabolic process	g06573	Nitrile-specifier protein 1	AT3G16390	nitrile specifier protein 3	NSP3	28.2325	117.886	0.787801	-2.06865	0.0249818	5.16236	3.43e-08
Shoot	lower	0.0194291	1.71155	434	346	19	GO:0006790	Biological process	sulfur compound metabolic process	g16807	Cytochrome P450 81F2	AT5G57220	cytochrome P450, family 81, subfamily F, polypeptide 2	CYP81F2	29.5908	119.306	88.2303	-2.01689	0.000404195	-1.56339	0.00679272
Shoot	lower	0.0194291	1.71155	434	346	19	GO:0006790	Biological process	sulfur compound metabolic process	g14035	Beta-glucosidase 24	AT5G26000	thioglucoside glucohydrolase 1	TGG1	2468.49	8918.84	11525.3	-1.84921	1.27e-06	-2.21198	1.32e-09
Shoot	lower	0.0194291	1.71155	434	346	19	GO:0006790	Biological process	sulfur compound metabolic process	g02885	Adenylyl-sulfate kinase	AT4G39940	APS-kinase 2	AKN2	619.557	1368.97	998.601	-1.14536	0.000272372	-0.67792	0.0436229
Shoot	lower	0.0194291	1.71155	434	346	19	GO:0006790	Biological process	sulfur compound metabolic process	g09870	Glutathione S-transferase	AT1G17190	glutathione S-transferase tau 26	GSTU26	11.9151	25.838	25.7734	-1.10027	0.048425	-1.09404	0.0414116
Shoot	lower	0.0194291	1.71155	434	346	19	GO:0006790	Biological process	sulfur compound metabolic process	g27305	2-isopropylmalate synthase	AT5G23020	2-isopropylmalate synthase 2	IMS2	1813.37	3652.98	3446.52	-1.00862	0.00217512	-0.91302	0.00470657
Shoot	lower	0.0194291	1.71155	434	346	19	GO:0006790	Biological process	sulfur compound metabolic process	g12406	Farnesylcysteine lyase	AT5G63910	farnesylcysteine lyase	FCLY	161.547	323.812	401.023	-0.999657	2.56e-06	-1.29795	1.02e-10
Shoot	lower	0.0194291	1.71155	434	346	19	GO:0006790	Biological process	sulfur compound metabolic process	g31078	Glutathione S-transferase 26	AT3G03190	glutathione S-transferase F11	GSTF11	251.377	481.577	480.059	-0.937046	0.0194871	-0.922278	0.0172842
Shoot	lower	0.0194291	1.71155	434	346	19	GO:0006790	Biological process	sulfur compound metabolic process	g07164	Sodium-bile acid cotransporter%2C putative	AT4G12030	bile acid transporter 5	BAT5	145.806	270.538	345.307	-0.89331	0.0198606	-1.23454	0.000392552
Shoot	lower	0.0194291	1.71155	434	346	19	GO:0006790	Biological process	sulfur compound metabolic process	g22553	Branched-chain-amino-acid aminotransferase 6	AT3G19710	branched-chain aminotransferase4	BCAT4	1048.98	1921.9	2189.13	-0.872431	0.00493833	-1.04922	0.000292263
Shoot	lower	0.0194291	1.71155	434	346	19	GO:0006790	Biological process	sulfur compound metabolic process	g21346	Cytochrome P450 83A1	AT4G13770	cytochrome P450, family 83, subfamily A, polypeptide 1	CYP83A1	2322.19	4231.44	3463.97	-0.866073	0.00109442	-0.565882	0.0419171
Shoot	lower	0.0194291	1.71155	434	346	19	GO:0006790	Biological process	sulfur compound metabolic process	g18000	Biotin synthase	AT2G43360	Radical SAM superfamily protein	BIO2	155.597	268.835	287.434	-0.78987	1.99e-07	-0.873768	2.68e-09
Shoot	lower	0.0194291	1.71155	434	346	19	GO:0006790	Biological process	sulfur compound metabolic process	g00948	Sulfotransferase	AT1G74090	desulfo-glucosinolate sulfotransferase 18	SOT18	959.604	1606.73	1386.01	-0.744479	0.00321534	-0.519254	0.0475979
Shoot	lower	0.0194291	1.71155	434	346	19	GO:0006790	Biological process	sulfur compound metabolic process	g19521	Glycosyl transferase%2C group 1 family protein	AT5G01220	sulfoquinovosyldiacylglycerol 2	SQD2	265.134	423.956	480.286	-0.675992	0.00100247	-0.846035	1.05e-05
Shoot	lower	0.0194291	1.71155	434	346	19	GO:0006790	Biological process	sulfur compound metabolic process	g17593	1-aminocyclopropane-1-carboxylate oxidase homolog 9	AT5G43440	2-oxoglutarate (2OG) and Fe(II)-dependent oxygenase superfamily protein	AT5G43440	584.031	930.536	966.416	-0.670877	4.81e-11	-0.715031	7.46e-13
Shoot	lower	0.0194291	1.71155	434	346	19	GO:0006790	Biological process	sulfur compound metabolic process	g22770	Bifunctional 3'-phosphoadenosine 5'-phosphosulfate synthase	AT3G22890	ATP sulfurylase 1	APS1	2263.13	3548.41	4361.4	-0.651063	5.15e-05	-0.935867	3.54e-10
Shoot	lower	0.00837393	2.07707	2664	312	65	GO:0009536	Cellular component	plastid	g29022	Disease resistance protein	AT5G40100	Disease resistance protein (TIR-NBS-LRR class) family	AT5G40100	0.0522663	2.40835	69.6044	-5.07976	0.000635199	-9.90891	2.92e-14
Shoot	lower	0.00837393	2.07707	2664	312	65	GO:0009536	Cellular component	plastid	g09425	Protochlorophyllide reductase	AT5G54190	protochlorophyllide oxidoreductase A	PORA	3.81895	45.5765	69.7178	-3.56577	0.0244492	-4.17279	0.00475462
Shoot	lower	0.00837393	2.07707	2664	312	65	GO:0009536	Cellular component	plastid	g25234	Hydrolase%2C alpha/beta fold family protein	AT1G69240	methyl esterase 15	MES15	0.155664	1.3086	1.54107	-2.97223	0.0403667	-3.2073	0.0184125
Shoot	lower	0.00837393	2.07707	2664	312	65	GO:0009536	Cellular component	plastid	g13120	Nudix hydrolase 24	AT5G19470	nudix hydrolase homolog 24	NUDT24	71.8049	543.007	799.041	-2.92466	2.62e-05	-3.46271	1.7e-07
Shoot	lower	0.00837393	2.07707	2664	312	65	GO:0009536	Cellular component	plastid	g23518	Acyl-[acyl-carrier-protein] desaturase	AT1G43800	Plant stearoyl-acyl-carrier-protein desaturase family protein	FTM1	2.22627	13.4997	9.32195	-2.71004	0.00791697	-2.1379	0.0411536
Shoot	lower	0.00837393	2.07707	2664	312	65	GO:0009536	Cellular component	plastid	g06826	GDSL esterase/lipase 22	AT3G14210	GDSL-like lipase/acylhydrolase superfamily protein	ESM1	938.572	4041.28	9584.81	-2.10292	0.000542074	-3.33929	1.53e-09
Shoot	lower	0.00837393	2.07707	2664	312	65	GO:0009536	Cellular component	plastid	g06573	Nitrile-specifier protein 1	AT3G16390	nitrile specifier protein 3	NSP3	28.2325	117.886	0.787801	-2.06865	0.0249818	5.16236	3.43e-08
Shoot	lower	0.00837393	2.07707	2664	312	65	GO:0009536	Cellular component	plastid	g14035	Beta-glucosidase 24	AT5G26000	thioglucoside glucohydrolase 1	TGG1	2468.49	8918.84	11525.3	-1.84921	1.27e-06	-2.21198	1.32e-09
Shoot	lower	0.00837393	2.07707	2664	312	65	GO:0009536	Cellular component	plastid	g15111	Unknown protein	AT1G52720	hypothetical protein	AT1G52720	44.5997	141.065	16.4109	-1.65394	0.00414824	1.45719	0.0174689
Shoot	lower	0.00837393	2.07707	2664	312	65	GO:0009536	Cellular component	plastid	g17779	Mitochondrial transcription termination factor family protein	AT1G62120	Mitochondrial transcription termination factor family protein	AT1G62120	11.6667	33.5889	33.0057	-1.53204	0.00495179	-1.49197	0.00477496
Shoot	lower	0.00837393	2.07707	2664	312	65	GO:0009536	Cellular component	plastid	g17334	Cold-regulated protein cor15a	AT2G42530	cold regulated 15b	COR15B	273.523	741.304	547.298	-1.43971	0.00034587	-0.986718	0.0179832
Shoot	lower	0.00837393	2.07707	2664	312	65	GO:0009536	Cellular component	plastid	g13174	tRNA dimethylallyltransferase	AT5G19040	isopentenyltransferase 5	IPT5	9.03112	23.6004	25.9449	-1.37775	0.0160708	-1.49922	0.0056675
Shoot	lower	0.00837393	2.07707	2664	312	65	GO:0009536	Cellular component	plastid	g10203	Thioredoxin-like 2-1%2C chloroplastic	AT4G26160	atypical CYS HIS rich thioredoxin 1	ACHT1	39.6681	95.1289	81.913	-1.2655	6.19e-09	-1.03685	2.77e-06
Shoot	lower	0.00837393	2.07707	2664	312	65	GO:0009536	Cellular component	plastid	g06633	Unknown protein	AT3G15900	homoserine O-acetyltransferase	AT3G15900	14.5341	34.7047	161.956	-1.23981	0.00814519	-3.45949	3.29e-19
Shoot	lower	0.00837393	2.07707	2664	312	65	GO:0009536	Cellular component	plastid	g30103	Esterase/lipase/thioesterase family protein	AT1G54570	Esterase/lipase/thioesterase family protein	PES1	211.28	482.382	119.698	-1.19262	0.00274194	0.831968	0.0439313
Shoot	lower	0.00837393	2.07707	2664	312	65	GO:0009536	Cellular component	plastid	g00917	Pentatricopeptide repeat-containing protein	AT4G30825	Tetratricopeptide repeat (TPR)-like superfamily protein	AT4G30825	42.7221	95.0969	159.361	-1.15142	2.95e-07	-1.88681	1.07e-19
Shoot	lower	0.00837393	2.07707	2664	312	65	GO:0009536	Cellular component	plastid	g13047	BnaC07g10170D protein	AT1G29040	50S ribosomal protein L34	AT1G29040	30.9694	68.6857	55.2395	-1.15033	0.00223127	-0.818342	0.0362336
Shoot	lower	0.00837393	2.07707	2664	312	65	GO:0009536	Cellular component	plastid	g29082	Mitochondrial transcription termination factor family protein	AT5G23930	Mitochondrial transcription termination factor family protein	AT5G23930	15.3757	34.4931	43.8814	-1.14575	9.16e-05	-1.48588	4.57e-08
Shoot	lower	0.00837393	2.07707	2664	312	65	GO:0009536	Cellular component	plastid	g02885	Adenylyl-sulfate kinase	AT4G39940	APS-kinase 2	AKN2	619.557	1368.97	998.601	-1.14536	0.000272372	-0.67792	0.0436229
Shoot	lower	0.00837393	2.07707	2664	312	65	GO:0009536	Cellular component	plastid	g17558	NAD(P)H dehydrogenase 18	AT5G43750	NAD(P)H dehydrogenase 18	PnsB5	425.41	929.977	1216.31	-1.12375	0.000417909	-1.5044	3.71e-07
Shoot	lower	0.00837393	2.07707	2664	312	65	GO:0009536	Cellular component	plastid	g11718	D-alanine--D-alanine ligase family	AT3G08840	D-alanine-D-alanine ligase family	AT3G08840	36.3412	78.2864	57.2695	-1.10741	3.62e-05	-0.645244	0.0246717
Shoot	lower	0.00837393	2.07707	2664	312	65	GO:0009536	Cellular component	plastid	g26478	Gamma-tocopherol methyltransferase	AT1G64970	gamma-tocopherol methyltransferase	G-TMT	619.24	1314.52	1501.66	-1.08594	1.19e-11	-1.26626	3.65e-16
Shoot	lower	0.00837393	2.07707	2664	312	65	GO:0009536	Cellular component	plastid	g08771	50S ribosomal protein L35	AT2G24090	Ribosomal protein L35	PRPL35	527.077	1093.64	1008.91	-1.05193	2.51e-11	-0.924882	4.23e-09
Shoot	lower	0.00837393	2.07707	2664	312	65	GO:0009536	Cellular component	plastid	g25096	Sucrose synthase 2	AT5G49190	sucrose synthase 2	SUS2	10.6511	22.0335	21.786	-1.04663	0.00332095	-1.02361	0.00309941
Shoot	lower	0.00837393	2.07707	2664	312	65	GO:0009536	Cellular component	plastid	g27305	2-isopropylmalate synthase	AT5G23020	2-isopropylmalate synthase 2	IMS2	1813.37	3652.98	3446.52	-1.00862	0.00217512	-0.91302	0.00470657
Shoot	lower	0.00837393	2.07707	2664	312	65	GO:0009536	Cellular component	plastid	g13131	Chaperone surA	AT5G19370	rhodanese-like domain-containing protein / PPIC-type PPIASE domain-containing protein	AT5G19370	244.616	490.989	543.192	-1.0062	0.0101508	-1.13669	0.0020479
Shoot	lower	0.00837393	2.07707	2664	312	65	GO:0009536	Cellular component	plastid	g02679	Aspartokinase	AT3G02020	aspartate kinase 3	AK3	391.743	776.771	710.867	-0.988911	0.00593735	-0.8493	0.0171827
Shoot	lower	0.00837393	2.07707	2664	312	65	GO:0009536	Cellular component	plastid	g17015	Outer envelope pore protein 24%2C chloroplastic	AT1G45170	outer envelope pore 24B-like protein	AT1G45170	35.9944	69.4173	0	-0.952277	0.00332258	8.38354	8.71e-20
Shoot	lower	0.00837393	2.07707	2664	312	65	GO:0009536	Cellular component	plastid	g21231	At3g56360	AT3G56360	hypothetical protein	AT3G56360	1452.84	2744.48	2606.03	-0.92454	0.0172772	-0.836826	0.0283201
Shoot	lower	0.00837393	2.07707	2664	312	65	GO:0009536	Cellular component	plastid	g01520	Glyceraldehyde-3-phosphate dehydrogenase	AT1G79530	glyceraldehyde-3-phosphate dehydrogenase of plastid 1	GAPCP-1	31.8379	59.726	69.0467	-0.915304	0.00417571	-1.1051	0.000211056
Shoot	lower	0.00837393	2.07707	2664	312	65	GO:0009536	Cellular component	plastid	g07164	Sodium-bile acid cotransporter%2C putative	AT4G12030	bile acid transporter 5	BAT5	145.806	270.538	345.307	-0.89331	0.0198606	-1.23454	0.000392552
Shoot	lower	0.00837393	2.07707	2664	312	65	GO:0009536	Cellular component	plastid	g10376	Protein CLT2%2C chloroplastic	AT4G24460	CRT (chloroquine-resistance transporter)-like transporter 2	CLT2	58.4536	107.709	99.0105	-0.875191	0.00156633	-0.746781	0.00669695
Shoot	lower	0.00837393	2.07707	2664	312	65	GO:0009536	Cellular component	plastid	g05150	Multiple organellar RNA editing factor 1%2C mitochondrial	AT4G20020	multiple organellar RNA editing factor	MORF1	178.897	321.147	271.771	-0.84613	0.00277601	-0.593177	0.0428617
Shoot	lower	0.00837393	2.07707	2664	312	65	GO:0009536	Cellular component	plastid	g02710	Protein DETOXIFICATION	AT4G38380	MATE efflux family protein	AT4G38380	37.695	66.8143	20.2004	-0.832166	4.78e-05	0.902833	1.85e-05
Shoot	lower	0.00837393	2.07707	2664	312	65	GO:0009536	Cellular component	plastid	g29485	Lipoxygenase	AT3G45140	lipoxygenase 2	LOX2	7262.95	12746.6	14546	-0.812647	0.0188007	-0.991893	0.00200706
Shoot	lower	0.00837393	2.07707	2664	312	65	GO:0009536	Cellular component	plastid	g08132	P-loop containing nucleoside triphosphate hydrolases superfamily protein%2C putative isoform 2	AT1G26090	P-loop containing nucleoside triphosphate hydrolases superfamily protein	AT1G26090	31.235	54.3786	44.6894	-0.791039	9.35e-07	-0.506162	0.00340058
Shoot	lower	0.00837393	2.07707	2664	312	65	GO:0009536	Cellular component	plastid	g12966	Integral membrane protein	AT1G28140	integral membrane family protein	AT1G28140	780.115	1346.63	1380.14	-0.786729	3.85e-09	-0.810739	5.69e-10
Shoot	lower	0.00837393	2.07707	2664	312	65	GO:0009536	Cellular component	plastid	g16455	Indole-3-glycerol phosphate synthase	AT2G04400	Aldolase-type TIM barrel family protein	AT2G04400	132.962	227.165	242.227	-0.774418	1.83e-06	-0.852868	5.05e-08
Shoot	lower	0.00837393	2.07707	2664	312	65	GO:0009536	Cellular component	plastid	g00098	Valine--tRNA ligase	AT5G16715	protein EMBRYO DEFECTIVE 2247	EMB2247	84.7029	145.201	172.277	-0.773736	9.35e-09	-1.01155	3.59e-15
Shoot	lower	0.00837393	2.07707	2664	312	65	GO:0009536	Cellular component	plastid	g11705	Chlorophyll a-b binding protein CP29.2%2C chloroplastic	AT3G08940	light harvesting complex photosystem II	LHCB4.2	13453.4	22893.5	29444.3	-0.760704	0.0218048	-1.11623	0.000181069
Shoot	lower	0.00837393	2.07707	2664	312	65	GO:0009536	Cellular component	plastid	g03665	Chloroplast lumen common family protein	AT2G37400	Tetratricopeptide repeat (TPR)-like superfamily protein	AT2G37400	157.125	259.88	224.287	-0.72862	0.000132741	-0.503941	0.0109185
Shoot	lower	0.00837393	2.07707	2664	312	65	GO:0009536	Cellular component	plastid	g04451	Unknown protein	AT4G28025	hypothetical protein	AT4G28025	184.869	305.782	315.046	-0.725892	2.68e-05	-0.759733	5.54e-06
Shoot	lower	0.00837393	2.07707	2664	312	65	GO:0009536	Cellular component	plastid	g03378	Protein EMBRYO SAC DEVELOPMENT ARREST 3%2C chloroplastic	AT2G34860	DnaJ/Hsp40 cysteine-rich domain superfamily protein	EDA3	453.206	749.292	751.339	-0.724619	0.000354499	-0.71701	0.000268489
Shoot	lower	0.00837393	2.07707	2664	312	65	GO:0009536	Cellular component	plastid	g13299	Anthranilate phosphoribosyltransferase	AT5G17990	tryptophan biosynthesis 1	TRP1	158.008	257.111	257.152	-0.703238	0.00196279	-0.690458	0.00170227
Shoot	lower	0.00837393	2.07707	2664	312	65	GO:0009536	Cellular component	plastid	g19521	Glycosyl transferase%2C group 1 family protein	AT5G01220	sulfoquinovosyldiacylglycerol 2	SQD2	265.134	423.956	480.286	-0.675992	0.00100247	-0.846035	1.05e-05
Shoot	lower	0.00837393	2.07707	2664	312	65	GO:0009536	Cellular component	plastid	g14663	Single-stranded DNA-binding protein WHY3%2C chloroplastic	AT2G02740	ssDNA-binding transcriptional regulator	WHY3	71.5358	112.352	130.263	-0.656572	0.0445478	-0.855249	0.0039842
Shoot	lower	0.00837393	2.07707	2664	312	65	GO:0009536	Cellular component	plastid	g11981	Peptidyl-prolyl cis-trans isomerase D	AT5G21990	Tetratricopeptide repeat (TPR)-like superfamily protein	TPR7	123.923	194.825	222.755	-0.653019	0.00311112	-0.834566	4.52e-05
Shoot	lower	0.00837393	2.07707	2664	312	65	GO:0009536	Cellular component	plastid	g22770	Bifunctional 3'-phosphoadenosine 5'-phosphosulfate synthase	AT3G22890	ATP sulfurylase 1	APS1	2263.13	3548.41	4361.4	-0.651063	5.15e-05	-0.935867	3.54e-10
Shoot	lower	0.00837393	2.07707	2664	312	65	GO:0009536	Cellular component	plastid	g01307	L-ascorbate peroxidase T	AT1G77490	thylakoidal ascorbate peroxidase	TAPX	289.854	455.811	512.546	-0.648538	0.00749374	-0.809925	0.000311768
Shoot	lower	0.00837393	2.07707	2664	312	65	GO:0009536	Cellular component	plastid	g14456	Plastid lipid-associated protein 2%2C chloroplastic	AT4G22240	Plastid-lipid associated protein PAP / fibrillin family protein	AT4G22240	1709.96	2585.43	2732.19	-0.599265	0.0183196	-0.665041	0.00552983
Shoot	lower	0.00837393	2.07707	2664	312	65	GO:0009536	Cellular component	plastid	g19349	ADP/ATP carrier 2	AT5G13490	ADP/ATP carrier 2	AAC2	195.048	294.471	395.568	-0.598535	0.0250454	-1.00905	1.68e-05
Shoot	lower	0.00837393	2.07707	2664	312	65	GO:0009536	Cellular component	plastid	g00605	ABC transporter I family member 10%2C chloroplastic	AT4G33460	ABC transporter family protein	ABCI10	85.7312	129.335	145.25	-0.587536	0.0159696	-0.746145	0.000890735
Shoot	lower	0.00837393	2.07707	2664	312	65	GO:0009536	Cellular component	plastid	g00088	ATP binding protein	AT5G16810	Protein kinase superfamily protein	AT5G16810	101.846	152.915	153.465	-0.582153	0.00371743	-0.579062	0.00283909
Shoot	lower	0.00837393	2.07707	2664	312	65	GO:0009536	Cellular component	plastid	g04132	RNA polymerase II subunit A C-terminal domain phosphatase SSU72	AT1G73820	Ssu72-like family protein	AT1G73820	36.4114	54.0289	56.4728	-0.56807	0.0112524	-0.617161	0.00372246
Shoot	lower	0.00837393	2.07707	2664	312	65	GO:0009536	Cellular component	plastid	g12469	Ribosomal large subunit pseudouridine synthase B	AT2G39140	pseudouridine synthase family protein	SVR1	107.552	159.58	184.671	-0.5678	0.00226672	-0.767772	7.24e-06
Shoot	lower	0.00837393	2.07707	2664	312	65	GO:0009536	Cellular component	plastid	g26872	Low molecular weight protein-tyrosine-phosphatase%2C putative	AT3G44620	protein-tyrosine phosphatase	AT3G44620	193.287	286.891	284.97	-0.567295	0.000126332	-0.547117	0.000153872
Shoot	lower	0.00837393	2.07707	2664	312	65	GO:0009536	Cellular component	plastid	g24267	Peptidyl-prolyl cis-trans isomerase	AT2G29960	cyclophilin 5	CYP5	79.1683	116.905	119.446	-0.564908	0.0132016	-0.580761	0.0077988
Shoot	lower	0.00837393	2.07707	2664	312	65	GO:0009536	Cellular component	plastid	g09070	At4g02725	AT4G02725	spindle pole body-associated protein	AT4G02725	138.403	203.712	217.142	-0.556289	0.0366074	-0.636522	0.0104017
Shoot	lower	0.00837393	2.07707	2664	312	65	GO:0009536	Cellular component	plastid	g15186	Protein CHUP1%2C chloroplastic-like protein	AT1G52080	actin binding protein family	AR791	60.3305	88.1025	89.1782	-0.544683	0.0177248	-0.549496	0.0128311
Shoot	lower	0.00837393	2.07707	2664	312	65	GO:0009536	Cellular component	plastid	g21383	Long-chain-fatty-acid CoA ligase%2C putative	AT4G14070	acyl-activating enzyme 15	AAE15	231.404	335.218	333.73	-0.532467	0.000413116	-0.516588	0.000433075
Shoot	lower	0.00837393	2.07707	2664	312	65	GO:0009536	Cellular component	plastid	g13318	50S ribosomal protein 6%2C chloroplastic	AT5G17870	plastid-specific 50S ribosomal protein 6	PSRP6	1472.8	2126.73	2329.64	-0.528897	0.00521717	-0.649489	0.000228195
Shoot	lower	0.00837393	2.07707	2664	312	65	GO:0009536	Cellular component	plastid	g17360	Chaperone DnaJ	AT2G42750	DNAJ heat shock N-terminal domain-containing protein	AT2G42750	948.075	1360.36	1453.22	-0.522322	0.0494539	-0.607055	0.0139368
Shoot	lower	0.00837393	2.07707	2664	312	65	GO:0009536	Cellular component	plastid	g04450	GCN5-related N-acetyltransferase family protein	AT4G28030	Acyl-CoA N-acyltransferases (NAT) superfamily protein	AT4G28030	342.085	490.888	502.542	-0.519426	0.00062085	-0.54462	0.000186847
Shoot	lower	0.00837393	2.07707	2664	312	65	GO:0009536	Cellular component	plastid	g08621	Protein AIG2	AT3G28940	AIG2-like (avirulence induced gene) family protein	AT3G28940	2457.53	3513.71	1735.75	-0.518365	0.00942868	0.513053	0.00779099
Shoot	lower	0.00837393	2.07707	2664	312	65	GO:0009536	Cellular component	plastid	g01453	Tetratricopeptide repeat (TPR)-like superfamily protein isoform 1	AT1G78915	Tetratricopeptide repeat (TPR)-like superfamily protein	AT1G78915	141.759	203.193	219.259	-0.517764	0.00289937	-0.616846	0.000153117
